# Modeling kidney development, disease, and plasticity with clonal expandable nephron progenitor cells and nephron organoids

**DOI:** 10.1101/2023.05.25.542343

**Authors:** Biao Huang, Zipeng Zeng, Hui Li, Zexu Li, Xi Chen, Jinjin Guo, Chennan C. Zhang, Megan E. Schreiber, Ariel C. Vonk, Tianyuan Xiang, Tadrushi Patel, Yidan Li, Riana K. Parvez, Balint Der, Jyun Hao Chen, Zhenqing Liu, Matthew E. Thornton, Brendan H. Grubbs, Yarui Diao, Yali Dou, Ksenia Gnedeva, Nils O. Lindström, Qilong Ying, Nuria M. Pastor-Soler, Teng Fei, Kenneth R. Hallows, Andrew P. McMahon, Zhongwei Li

**Affiliations:** USC/UKRO Kidney Research Center, Division of Nephrology and Hypertension, Department of Medicine, Keck School of Medicine, University of Southern California, Los Angeles, CA 90033, USA; Department of Stem Cell Biology and Regenerative Medicine, Keck School of Medicine, UXniversity of Southern California, Los Angeles, CA 90033, USA; College of Life and Health Sciences, Northeastern University, Shenyang 110819, P. R. China; Division of Maternal Fetal Medicine, Keck School of Medicine, University of Southern California, Los Angeles, CA 90033, USA; Department of Cell Biology, Duke University School of Medicine, Durham, NC 27710, USA; Department of Medicine, Department of Biochemistry and Molecular Medicine, University of Southern California, CA 90033, USA; Tina and Rick Caruso Department of Otolaryngology-Head and Neck Surgery, University of Southern California, Los Angeles, CA 90033, USA; Division of Stem Cell Biology Research, Department of Developmental and Stem Cell Biology, Beckman Research Institute of City of Hope, Duarte, CA 91010, USA; Lead contact; These authors contributed equally

## Abstract

Nephron progenitor cells (NPCs) self-renew and differentiate into nephrons, the functional units of the kidney. Here we report manipulation of p38 and YAP activity creates a synthetic niche that allows the long-term clonal expansion of primary mouse and human NPCs, and induced NPCs (iNPCs) from human pluripotent stem cells. Cultured iNPCs resemble closely primary human NPCs, generating nephron organoids with abundant distal convoluted tubule cells, which are not observed in published kidney organoids. The synthetic niche reprograms differentiated nephron cells into NPC state, recapitulating the plasticity of developing nephron *in vivo*. Scalability and ease of genome-editing in the cultured NPCs allow for genome-wide CRISPR screening, identifying novel genes associated with kidney development and disease. A rapid, efficient, and scalable organoid model for polycystic kidney disease was derived directly from genome-edited NPCs, and validated in drug screen. These technological platforms have broad applications to kidney development, disease, plasticity, and regeneration.
