## Supplementary material for "Modeling kidney development, disease, and plasticity with clonal expandable nephron progenitor cells and nephron organoids": Table S9

### Sheet: Notes
		Notes:
		1) This table shows the genes identified for FGF, Wnt and LIF signaling pathways, and the reference gene lists
		2) The reference gene lists for different pathways were obtained from: https://maayanlab.cloud/Harmonizome/

### Sheet: Genes Identified
FGF Signaling	Wnt Signaling	LIF Signaling
MAPK1	SRCAP	SOCS3
GRB2	SMARCE1	MYC
FGFR1	BCL9	GRB2
PLAUR	GSK3B	CRLF2
STAT3	INO80	PRLR
MAPK14	HDAC1	IL13
CAMK2A	AXIN1	JAK3
DUSP6	GNB1
MYC	SMARCC1
RAC1	PPP2R5D
MAX	GNG12
MKNK1	CSNK2A2
CREB1	HDAC3
	PPP3CA
	CTNNAL1
	CELSR1
	TLE6

### Sheet: FGF Signaling (Reference)
Symbol	Name
AKT1	v-akt murine thymoma viral oncogene homolog 1
BGLAP	bone gamma-carboxyglutamate (gla) protein
CAMK2A	calcium/calmodulin-dependent protein kinase II alpha
CBL	Cbl proto-oncogene, E3 ubiquitin protein ligase
CDH1	cadherin 1, type 1, E-cadherin (epithelial)
CDH2	cadherin 2, type 1, N-cadherin (neuronal)
CTNND1	catenin (cadherin-associated protein), delta 1
CTTN	cortactin
DUSP6	dual specificity phosphatase 6
FGF1	fibroblast growth factor 1 (acidic)
FGF17	fibroblast growth factor 17
FGF18	fibroblast growth factor 18
FGF19	fibroblast growth factor 19
FGF2	fibroblast growth factor 2 (basic)
FGF23	fibroblast growth factor 23
FGF4	fibroblast growth factor 4
FGF6	fibroblast growth factor 6
FGF8	fibroblast growth factor 8 (androgen-induced)
FGF9	fibroblast growth factor 9
FGFR1	fibroblast growth factor receptor 1
FGFR2	fibroblast growth factor receptor 2
FGFR4	fibroblast growth factor receptor 4
FOS	FBJ murine osteosarcoma viral oncogene homolog
FRS2	fibroblast growth factor receptor substrate 2
GAB1	GRB2-associated binding protein 1
GRB2	growth factor receptor-bound protein 2
HGF	hepatocyte growth factor (hepapoietin A; scatter factor)
IL17RD	interleukin 17 receptor D
JUN	jun proto-oncogene
KL	klotho
KLB	klotho beta
MAPK1	mitogen-activated protein kinase 1
MAPK14	mitogen-activated protein kinase 14
MAPK3	mitogen-activated protein kinase 3
MET	MET proto-oncogene, receptor tyrosine kinase
MMP9	matrix metallopeptidase 9
NCAM1	neural cell adhesion molecule 1
PAK4	p21 protein (Cdc42/Rac)-activated kinase 4
PDPK1	3-phosphoinositide dependent protein kinase 1
PIK3CA	phosphatidylinositol-4,5-bisphosphate 3-kinase, catalytic subunit alpha
PIK3R1	phosphoinositide-3-kinase, regulatory subunit 1 (alpha)
PLAU	plasminogen activator, urokinase
PLAUR	plasminogen activator, urokinase receptor
PLCG1	phospholipase C, gamma 1
PTK2B	protein tyrosine kinase 2 beta
PTPN11	protein tyrosine phosphatase, non-receptor type 11
RPS6KA1	ribosomal protein S6 kinase, 90kDa, polypeptide 1
RUNX2	runt-related transcription factor 2
SDC2	syndecan 2
SDC4	syndecan 4
SHC1	SHC (Src homology 2 domain containing) transforming protein 1
SOS1	son of sevenless homolog 1 (Drosophila)
SPP1	secreted phosphoprotein 1
SPRY2	sprouty homolog 2 (Drosophila)
SRC	SRC proto-oncogene, non-receptor tyrosine kinase
SSH1	slingshot protein phosphatase 1
STAT1	signal transducer and activator of transcription 1, 91kDa
STAT3	signal transducer and activator of transcription 3 (acute-phase response factor)
STAT5B	signal transducer and activator of transcription 5B

### Sheet: Wnt Signaling (Reference)
Symbol	Name
AES	amino-terminal enhancer of split
ANKRD6	ankyrin repeat domain 6
ARID1A	AT rich interactive domain 1A (SWI-like)
ARR3	arrestin 3, retinal (X-arrestin)
ARRB1	arrestin, beta 1
ARRB2	arrestin, beta 2
AXIN1	axin 1
BCL9	B-cell CLL/lymphoma 9
BTRC	beta-transducin repeat containing E3 ubiquitin protein ligase
CDH1	cadherin 1, type 1, E-cadherin (epithelial)
CDH10	cadherin 10, type 2 (T2-cadherin)
CDH11	cadherin 11, type 2, OB-cadherin (osteoblast)
CDH12	cadherin 12, type 2 (N-cadherin 2)
CDH13	cadherin 13
CDH15	cadherin 15, type 1, M-cadherin (myotubule)
CDH16	cadherin 16, KSP-cadherin
CDH17	cadherin 17, LI cadherin (liver-intestine)
CDH18	cadherin 18, type 2
CDH19	cadherin 19, type 2
CDH2	cadherin 2, type 1, N-cadherin (neuronal)
CDH20	cadherin 20, type 2
CDH22	cadherin 22, type 2
CDH23	cadherin-related 23
CDH24	cadherin 24, type 2
CDH3	cadherin 3, type 1, P-cadherin (placental)
CDH4	cadherin 4, type 1, R-cadherin (retinal)
CDH5	cadherin 5, type 2 (vascular endothelium)
CDH6	cadherin 6, type 2, K-cadherin (fetal kidney)
CDH7	cadherin 7, type 2
CDH8	cadherin 8, type 2
CDH9	cadherin 9, type 2 (T1-cadherin)
CDHR1	cadherin-related family member 1
CDHR2	cadherin-related family member 2
CELSR1	cadherin, EGF LAG seven-pass G-type receptor 1
CELSR2	cadherin, EGF LAG seven-pass G-type receptor 2
CELSR3	cadherin, EGF LAG seven-pass G-type receptor 3
CER1	cerberus 1, DAN family BMP antagonist
CHD1L	chromodomain helicase DNA binding protein 1-like
CREBBP	CREB binding protein
CSNK1A1	casein kinase 1, alpha 1
CSNK1A1L	casein kinase 1, alpha 1-like
CSNK1D	casein kinase 1, delta
CSNK1G2	casein kinase 1, gamma 2
CSNK1G3	casein kinase 1, gamma 3
CSNK2A1	casein kinase 2, alpha 1 polypeptide
CSNK2A2	casein kinase 2, alpha prime polypeptide
CSNK2B	casein kinase 2, beta polypeptide
CTBP1	C-terminal binding protein 1
CTBP2	C-terminal binding protein 2
CTNNA1	catenin (cadherin-associated protein), alpha 1, 102kDa
CTNNA2	catenin (cadherin-associated protein), alpha 2
CTNNA3	catenin (cadherin-associated protein), alpha 3
CTNNAL1	catenin (cadherin-associated protein), alpha-like 1
CTNNB1	catenin (cadherin-associated protein), beta 1, 88kDa
DACT1	dishevelled-binding antagonist of beta-catenin 1
DCHS1	dachsous cadherin-related 1
DVL1	dishevelled segment polarity protein 1
DVL2	dishevelled segment polarity protein 2
DVL3	dishevelled segment polarity protein 3
EP300	E1A binding protein p300
EP400	E1A binding protein p400
FAT1	FAT atypical cadherin 1
FAT2	FAT atypical cadherin 2
FAT3	FAT atypical cadherin 3
FBXW11	F-box and WD repeat domain containing 11
FRZB	frizzled-related protein
FZD1	frizzled class receptor 1
FZD10	frizzled class receptor 10
FZD2	frizzled class receptor 2
FZD3	frizzled class receptor 3
FZD4	frizzled class receptor 4
FZD5	frizzled class receptor 5
FZD6	frizzled class receptor 6
FZD7	frizzled class receptor 7
FZD8	frizzled class receptor 8
FZD9	frizzled class receptor 9
GNA11	guanine nucleotide binding protein (G protein), alpha 11 (Gq class)
GNA14	guanine nucleotide binding protein (G protein), alpha 14
GNA15	guanine nucleotide binding protein (G protein), alpha 15 (Gq class)
GNAQ	guanine nucleotide binding protein (G protein), q polypeptide
GNB1	guanine nucleotide binding protein (G protein), beta polypeptide 1
GNB2	guanine nucleotide binding protein (G protein), beta polypeptide 2
GNB3	guanine nucleotide binding protein (G protein), beta polypeptide 3
GNB4	guanine nucleotide binding protein (G protein), beta polypeptide 4
GNG10	guanine nucleotide binding protein (G protein), gamma 10
GNG12	guanine nucleotide binding protein (G protein), gamma 12
GNG13	guanine nucleotide binding protein (G protein), gamma 13
GNG2	guanine nucleotide binding protein (G protein), gamma 2
GNG3	guanine nucleotide binding protein (G protein), gamma 3
GNG4	guanine nucleotide binding protein (G protein), gamma 4
GNG5	guanine nucleotide binding protein (G protein), gamma 5
GNG7	guanine nucleotide binding protein (G protein), gamma 7
GNG8	guanine nucleotide binding protein (G protein), gamma 8
GSK3B	glycogen synthase kinase 3 beta
HDAC1	histone deacetylase 1
HDAC2	histone deacetylase 2
HDAC3	histone deacetylase 3
HDAC8	histone deacetylase 8
HELLS	helicase, lymphoid-specific
HLTF	helicase-like transcription factor
INO80	INO80 complex subunit
ITPR1	inositol 1,4,5-trisphosphate receptor, type 1
ITPR2	inositol 1,4,5-trisphosphate receptor, type 2
ITPR3	inositol 1,4,5-trisphosphate receptor, type 3
KREMEN1	kringle containing transmembrane protein 1
KREMEN2	kringle containing transmembrane protein 2
LEF1	lymphoid enhancer-binding factor 1
LRP5	low density lipoprotein receptor-related protein 5
LRP6	low density lipoprotein receptor-related protein 6
MAP3K7	mitogen-activated protein kinase kinase kinase 7
NFATC1	nuclear factor of activated T-cells, cytoplasmic, calcineurin-dependent 1
NFATC2	nuclear factor of activated T-cells, cytoplasmic, calcineurin-dependent 2
NFATC3	nuclear factor of activated T-cells, cytoplasmic, calcineurin-dependent 3
NFATC4	nuclear factor of activated T-cells, cytoplasmic, calcineurin-dependent 4
NKD1	naked cuticle homolog 1 (Drosophila)
NKD2	naked cuticle homolog 2 (Drosophila)
NLK	nemo-like kinase
PCDH1	protocadherin 1
PCDH10	protocadherin 10
PCDH11X	protocadherin 11 X-linked
PCDH11Y	protocadherin 11 Y-linked
PCDH12	protocadherin 12
PCDH15	protocadherin-related 15
PCDH18	protocadherin 18
PCDH19	protocadherin 19
PCDH20	protocadherin 20
PCDH7	protocadherin 7
PCDH8	protocadherin 8
PCDH9	protocadherin 9
PCDHA1	protocadherin alpha 1
PCDHA10	protocadherin alpha 10
PCDHA11	protocadherin alpha 11
PCDHA12	protocadherin alpha 12
PCDHA13	protocadherin alpha 13
PCDHA2	protocadherin alpha 2
PCDHA3	protocadherin alpha 3
PCDHA4	protocadherin alpha 4
PCDHA5	protocadherin alpha 5
PCDHA6	protocadherin alpha 6
PCDHA7	protocadherin alpha 7
PCDHA8	protocadherin alpha 8
PCDHA9	protocadherin alpha 9
PCDHAC1	protocadherin alpha subfamily C, 1
PCDHAC2	protocadherin alpha subfamily C, 2
PCDHB1	protocadherin beta 1
PCDHB10	protocadherin beta 10
PCDHB11	protocadherin beta 11
PCDHB12	protocadherin beta 12
PCDHB13	protocadherin beta 13
PCDHB14	protocadherin beta 14
PCDHB15	protocadherin beta 15
PCDHB16	protocadherin beta 16
PCDHB2	protocadherin beta 2
PCDHB3	protocadherin beta 3
PCDHB4	protocadherin beta 4
PCDHB5	protocadherin beta 5
PCDHB6	protocadherin beta 6
PCDHB7	protocadherin beta 7
PCDHB8	protocadherin beta 8
PCDHGA1	protocadherin gamma subfamily A, 1
PCDHGA10	protocadherin gamma subfamily A, 10
PCDHGA11	protocadherin gamma subfamily A, 11
PCDHGA12	protocadherin gamma subfamily A, 12
PCDHGA2	protocadherin gamma subfamily A, 2
PCDHGA3	protocadherin gamma subfamily A, 3
PCDHGA5	protocadherin gamma subfamily A, 5
PCDHGA6	protocadherin gamma subfamily A, 6
PCDHGA7	protocadherin gamma subfamily A, 7
PCDHGA8	protocadherin gamma subfamily A, 8
PCDHGB1	protocadherin gamma subfamily B, 1
PCDHGB2	protocadherin gamma subfamily B, 2
PCDHGB4	protocadherin gamma subfamily B, 4
PCDHGB6	protocadherin gamma subfamily B, 6
PCDHGB7	protocadherin gamma subfamily B, 7
PCDHGC3	protocadherin gamma subfamily C, 3
PCDHGC4	protocadherin gamma subfamily C, 4
PCDHGC5	protocadherin gamma subfamily C, 5
PLCB1	phospholipase C, beta 1 (phosphoinositide-specific)
PLCB2	phospholipase C, beta 2
PLCB3	phospholipase C, beta 3 (phosphatidylinositol-specific)
PLCB4	phospholipase C, beta 4
PPP2CA	protein phosphatase 2, catalytic subunit, alpha isozyme
PPP2CB	protein phosphatase 2, catalytic subunit, beta isozyme
PPP2R5A	protein phosphatase 2, regulatory subunit B', alpha
PPP2R5B	protein phosphatase 2, regulatory subunit B', beta
PPP2R5C	protein phosphatase 2, regulatory subunit B', gamma
PPP2R5D	protein phosphatase 2, regulatory subunit B', delta
PPP2R5E	protein phosphatase 2, regulatory subunit B', epsilon isoform
PPP3CA	protein phosphatase 3, catalytic subunit, alpha isozyme
PPP3CB	protein phosphatase 3, catalytic subunit, beta isozyme
PPP3CC	protein phosphatase 3, catalytic subunit, gamma isozyme
PPP3R1	protein phosphatase 3, regulatory subunit B, alpha
PPP3R2	protein phosphatase 3, regulatory subunit B, beta
PRKCA	protein kinase C, alpha
PRKCB	protein kinase C, beta
PRKCD	protein kinase C, delta
PRKCE	protein kinase C, epsilon
PRKCG	protein kinase C, gamma
PRKCH	protein kinase C, eta
PRKCI	protein kinase C, iota
PRKCQ	protein kinase C, theta
PRKCZ	protein kinase C, zeta
PYGO1	pygopus family PHD finger 1
PYGO2	pygopus family PHD finger 2
SAG	S-antigen; retina and pineal gland (arrestin)
SFRP1	secreted frizzled-related protein 1
SFRP2	secreted frizzled-related protein 2
SFRP4	secreted frizzled-related protein 4
SFRP5	secreted frizzled-related protein 5
SIAH1	siah E3 ubiquitin protein ligase 1
SMAD1	SMAD family member 1
SMAD4	SMAD family member 4
SMARCA1	SWI/SNF related, matrix associated, actin dependent regulator of chromatin, subfamily a, member 1
SMARCA2	SWI/SNF related, matrix associated, actin dependent regulator of chromatin, subfamily a, member 2
SMARCA4	SWI/SNF related, matrix associated, actin dependent regulator of chromatin, subfamily a, member 4
SMARCA5	SWI/SNF related, matrix associated, actin dependent regulator of chromatin, subfamily a, member 5
SMARCAL1	SWI/SNF related, matrix associated, actin dependent regulator of chromatin, subfamily a-like 1
SMARCB1	SWI/SNF related, matrix associated, actin dependent regulator of chromatin, subfamily b, member 1
SMARCC1	SWI/SNF related, matrix associated, actin dependent regulator of chromatin, subfamily c, member 1
SMARCC2	SWI/SNF related, matrix associated, actin dependent regulator of chromatin, subfamily c, member 2
SMARCD1	SWI/SNF related, matrix associated, actin dependent regulator of chromatin, subfamily d, member 1
SMARCD2	SWI/SNF related, matrix associated, actin dependent regulator of chromatin, subfamily d, member 2
SMARCD3	SWI/SNF related, matrix associated, actin dependent regulator of chromatin, subfamily d, member 3
SMARCE1	SWI/SNF related, matrix associated, actin dependent regulator of chromatin, subfamily e, member 1
SRCAP	Snf2-related CREBBP activator protein
TBL1X	transducin (beta)-like 1X-linked
TBL1XR1	transducin (beta)-like 1 X-linked receptor 1
TBL1Y	transducin (beta)-like 1, Y-linked
TCF7L1	transcription factor 7-like 1 (T-cell specific, HMG-box)
TCF7L2	transcription factor 7-like 2 (T-cell specific, HMG-box)
TLE1	transducin-like enhancer of split 1 (E(sp1) homolog, Drosophila)
TLE2	transducin-like enhancer of split 2
TLE3	transducin-like enhancer of split 3
TLE4	transducin-like enhancer of split 4
TLE6	transducin-like enhancer of split 6
WNT1	wingless-type MMTV integration site family, member 1
WNT10A	wingless-type MMTV integration site family, member 10A
WNT10B	wingless-type MMTV integration site family, member 10B
WNT11	wingless-type MMTV integration site family, member 11
WNT16	wingless-type MMTV integration site family, member 16
WNT2	wingless-type MMTV integration site family member 2
WNT2B	wingless-type MMTV integration site family, member 2B
WNT3	wingless-type MMTV integration site family, member 3
WNT3A	wingless-type MMTV integration site family, member 3A
WNT4	wingless-type MMTV integration site family, member 4
WNT5A	wingless-type MMTV integration site family, member 5A
WNT5B	wingless-type MMTV integration site family, member 5B
WNT6	wingless-type MMTV integration site family, member 6
WNT7A	wingless-type MMTV integration site family, member 7A
WNT7B	wingless-type MMTV integration site family, member 7B
WNT8A	wingless-type MMTV integration site family, member 8A
WNT8B	wingless-type MMTV integration site family, member 8B
WNT9A	wingless-type MMTV integration site family, member 9A
WNT9B	wingless-type MMTV integration site family, member 9B

### Sheet: LIF Signaling (Reference)
Symbol	Name
AKT1	v-akt murine thymoma viral oncogene homolog 1
AKT2	v-akt murine thymoma viral oncogene homolog 2
AKT3	v-akt murine thymoma viral oncogene homolog 3
BCL2L1	BCL2-like 1
CBL	Cbl proto-oncogene, E3 ubiquitin protein ligase
CBLB	Cbl proto-oncogene B, E3 ubiquitin protein ligase
CBLC	Cbl proto-oncogene C, E3 ubiquitin protein ligase
CCND1	cyclin D1
CCND2	cyclin D2
CCND3	cyclin D3
CISH	cytokine inducible SH2-containing protein
CLCF1	cardiotrophin-like cytokine factor 1
CNTF	ciliary neurotrophic factor
CNTFR	ciliary neurotrophic factor receptor
CREBBP	CREB binding protein
CRLF2	cytokine receptor-like factor 2
CSF2	colony stimulating factor 2 (granulocyte-macrophage)
CSF2RA	colony stimulating factor 2 receptor, alpha, low-affinity (granulocyte-macrophage)
CSF2RB	colony stimulating factor 2 receptor, beta, low-affinity (granulocyte-macrophage)
CSF3	colony stimulating factor 3 (granulocyte)
CSF3R	colony stimulating factor 3 receptor (granulocyte)
CTF1	cardiotrophin 1
EP300	E1A binding protein p300
EPO	erythropoietin
EPOR	erythropoietin receptor
GH1	growth hormone 1
GH2	growth hormone 2
GHR	growth hormone receptor
GRB2	growth factor receptor-bound protein 2
IFNA1	interferon, alpha 1
IFNA10	interferon, alpha 10
IFNA13	interferon, alpha 13
IFNA14	interferon, alpha 14
IFNA16	interferon, alpha 16
IFNA17	interferon, alpha 17
IFNA2	interferon, alpha 2
IFNA21	interferon, alpha 21
IFNA4	interferon, alpha 4
IFNA5	interferon, alpha 5
IFNA6	interferon, alpha 6
IFNA7	interferon, alpha 7
IFNA8	interferon, alpha 8
IFNAR1	interferon (alpha, beta and omega) receptor 1
IFNAR2	interferon (alpha, beta and omega) receptor 2
IFNB1	interferon, beta 1, fibroblast
IFNG	interferon, gamma
IFNGR1	interferon gamma receptor 1
IFNGR2	interferon gamma receptor 2 (interferon gamma transducer 1)
IFNK	interferon, kappa
IFNW1	interferon, omega 1
IL10	interleukin 10
IL10RA	interleukin 10 receptor, alpha
IL10RB	interleukin 10 receptor, beta
IL11	interleukin 11
IL11RA	interleukin 11 receptor, alpha
IL12A	interleukin 12A
IL12B	interleukin 12B
IL12RB1	interleukin 12 receptor, beta 1
IL12RB2	interleukin 12 receptor, beta 2
IL13	interleukin 13
IL13RA1	interleukin 13 receptor, alpha 1
IL13RA2	interleukin 13 receptor, alpha 2
IL15	interleukin 15
IL15RA	interleukin 15 receptor, alpha
IL19	interleukin 19
IL2	interleukin 2
IL20	interleukin 20
IL20RA	interleukin 20 receptor, alpha
IL21	interleukin 21
IL21R	interleukin 21 receptor
IL22	interleukin 22
IL22RA1	interleukin 22 receptor, alpha 1
IL22RA2	interleukin 22 receptor, alpha 2
IL23A	interleukin 23, alpha subunit p19
IL23R	interleukin 23 receptor
IL24	interleukin 24
IL26	interleukin 26
IL2RA	interleukin 2 receptor, alpha
IL2RB	interleukin 2 receptor, beta
IL2RG	interleukin 2 receptor, gamma
IL3	interleukin 3
IL3RA	interleukin 3 receptor, alpha (low affinity)
IL4	interleukin 4
IL4R	interleukin 4 receptor
IL5	interleukin 5
IL5RA	interleukin 5 receptor, alpha
IL6	interleukin 6
IL6R	interleukin 6 receptor
IL6ST	interleukin 6 signal transducer
IL7	interleukin 7
IL7R	interleukin 7 receptor
IL9	interleukin 9
IL9R	interleukin 9 receptor
IRF9	interferon regulatory factor 9
JAK1	Janus kinase 1
JAK2	Janus kinase 2
JAK3	Janus kinase 3
LEP	leptin
LEPR	leptin receptor
LIF	leukemia inhibitory factor
LIFR	leukemia inhibitory factor receptor alpha
MPL	MPL proto-oncogene, thrombopoietin receptor
MYC	v-myc avian myelocytomatosis viral oncogene homolog
OSM	oncostatin M
OSMR	oncostatin M receptor
PIAS1	protein inhibitor of activated STAT, 1
PIAS2	protein inhibitor of activated STAT, 2
PIAS3	protein inhibitor of activated STAT, 3
PIAS4	protein inhibitor of activated STAT, 4
PIK3CA	phosphatidylinositol-4,5-bisphosphate 3-kinase, catalytic subunit alpha
PIK3CB	phosphatidylinositol-4,5-bisphosphate 3-kinase, catalytic subunit beta
PIK3CD	phosphatidylinositol-4,5-bisphosphate 3-kinase, catalytic subunit delta
PIK3CG	phosphatidylinositol-4,5-bisphosphate 3-kinase, catalytic subunit gamma
PIK3R1	phosphoinositide-3-kinase, regulatory subunit 1 (alpha)
PIK3R2	phosphoinositide-3-kinase, regulatory subunit 2 (beta)
PIK3R3	phosphoinositide-3-kinase, regulatory subunit 3 (gamma)
PIK3R5	phosphoinositide-3-kinase, regulatory subunit 5
PIM1	Pim-1 proto-oncogene, serine/threonine kinase
PRL	prolactin
PRLR	prolactin receptor
PTPN11	protein tyrosine phosphatase, non-receptor type 11
PTPN6	protein tyrosine phosphatase, non-receptor type 6
SOCS1	suppressor of cytokine signaling 1
SOCS2	suppressor of cytokine signaling 2
SOCS3	suppressor of cytokine signaling 3
SOCS4	suppressor of cytokine signaling 4
SOCS5	suppressor of cytokine signaling 5
SOCS7	suppressor of cytokine signaling 7
SOS1	son of sevenless homolog 1 (Drosophila)
SOS2	son of sevenless homolog 2 (Drosophila)
SPRED1	sprouty-related, EVH1 domain containing 1
SPRED2	sprouty-related, EVH1 domain containing 2
SPRY1	sprouty homolog 1, antagonist of FGF signaling (Drosophila)
SPRY2	sprouty homolog 2 (Drosophila)
SPRY3	sprouty homolog 3 (Drosophila)
SPRY4	sprouty homolog 4 (Drosophila)
STAM	signal transducing adaptor molecule (SH3 domain and ITAM motif) 1
STAM2	signal transducing adaptor molecule (SH3 domain and ITAM motif) 2
STAT1	signal transducer and activator of transcription 1, 91kDa
STAT2	signal transducer and activator of transcription 2, 113kDa
STAT3	signal transducer and activator of transcription 3 (acute-phase response factor)
STAT4	signal transducer and activator of transcription 4
STAT5A	signal transducer and activator of transcription 5A
STAT5B	signal transducer and activator of transcription 5B
STAT6	signal transducer and activator of transcription 6, interleukin-4 induced
TPO	thyroid peroxidase
TSLP	thymic stromal lymphopoietin
TYK2	tyrosine kinase 2
