## Supplementary material for "Modeling kidney development, disease, and plasticity with clonal expandable nephron progenitor cells and nephron organoids": Table S10

### Sheet: Notes
		Notes:
		1) This table shows the top 64 highly confident NPC self-renewal related genes identified.
		2) NPC-specific gene list #1 contains 972 differentially expressed genes between E12.5 Six2+ NPC and E12.5 Six2- non-NPC (Li et al., Cell Stem Cell, 2016)
		3) NPC-specific gene list #2 contains 412 differentially expressed genes between E16.5 NPC and E16.5 IPC (Lindstrom et al., JASN, 2018)

### Sheet: NPC genes identified
Gene ID	Entrez Gene Name	Beta Scores	p-value	FDR	Location	Type(s)
Uqcrfs1	ubiquinol-cytochrome c reductase, Rieske iron-sulfur polypeptide 1	-4.824	0.00117	0.176	Cytoplasm	enzyme
Hspe1	heat shock protein family E (Hsp10) member 1	-4.641	0.00112	0.124	Cytoplasm	enzyme
Rnaseh2a	ribonuclease H2 subunit A	-3.815	0.00219	0.16	Nucleus	enzyme
Eef1e1	eukaryotic translation elongation factor 1 epsilon 1	-3.356	0.00315	0.174	Cytoplasm	translation regulator
Myc	MYC proto-oncogene, bHLH transcription factor	-3.237	0.00335	0.174	Nucleus	transcription regulator
Rad21	RAD21 cohesin complex component	-3.209	0.00335	0.174	Nucleus	transcription regulator
Paics	phosphoribosylaminoimidazole carboxylase and phosphoribosylaminoimidazolesuccinocarboxamide synthase	-2.68	0.018	0.377	Cytoplasm	enzyme
Bcl9l	BCL9 like	-2.532	0.0092	0.269	Cytoplasm	other
Wt1	WT1 transcription factor	-2.519	0.0093	0.27	Nucleus	transcription regulator
Wars2	tryptophanyl tRNA synthetase 2, mitochondrial	-2.437	0.0251	0.437	Cytoplasm	enzyme
E2f3	E2F transcription factor 3	-2.311	0.0129	0.3	Nucleus	transcription regulator
Foxc1	forkhead box C1	-2.116	0.0177	0.342	Nucleus	transcription regulator
Zdhhc2	zinc finger DHHC-type palmitoyltransferase 2	-2.094	0.0188	0.354	Nucleus	enzyme
Lmx1b	LIM homeobox transcription factor 1 beta	-2.082	0.0189	0.354	Nucleus	transcription regulator
Sall1	spalt like transcription factor 1	-1.864	0.0273	0.404	Nucleus	transcription regulator
Sobp	sine oculis binding protein homolog	-1.802	0.0305	0.421	Nucleus	other
Tbc1d9b	TBC1 domain family member 9B	1.787	0.0498	0.492	Other	other
Srgap3	SLIT-ROBO Rho GTPase activating protein 3	1.807	0.0461	0.475	Cytoplasm	other
Ttc21b	tetratricopeptide repeat domain 21B	1.823	0.0437	0.47	Extracellular Space	other
Kazald1	Kazal type serine peptidase inhibitor domain 1	1.827	0.0462	0.53	Extracellular Space	other
Dach1	dachshund family transcription factor 1	1.838	0.0443	0.526	Nucleus	transcription regulator
Csrp2	cysteine and glycine rich protein 2	1.843	0.0438	0.526	Nucleus	other
Ybx3	Y-box binding protein 3	1.847	0.0403	0.462	Nucleus	transcription regulator
Scn8a	sodium voltage-gated channel alpha subunit 8	1.851	0.0399	0.461	Plasma Membrane	ion channel
Adam11	ADAM metallopeptidase domain 11	1.864	0.0405	0.509	Plasma Membrane	peptidase
Ctnnal1	catenin alpha like 1	1.872	0.0397	0.505	Plasma Membrane	other
Atoh8	atonal bHLH transcription factor 8	1.876	0.0371	0.453	Nucleus	transcription regulator
Lima1	LIM domain and actin binding 1	1.879	0.0363	0.447	Cytoplasm	other
Crat	carnitine O-acetyltransferase	1.882	0.0383	0.499	Cytoplasm	enzyme
Lbx2	ladybird homeobox 2	1.884	0.0354	0.444	Nucleus	transcription regulator
Celsr1	cadherin EGF LAG seven-pass G-type receptor 1	1.884	0.0382	0.499	Plasma Membrane	G-protein coupled receptor
Ntn3	netrin 3	1.891	0.0343	0.437	Extracellular Space	other
Tspan11	tetraspanin 11	1.9	0.0334	0.433	Other	other
Ralgapa2	Ral GTPase activating protein catalytic subunit alpha 2	1.91	0.0324	0.428	Cytoplasm	other
Sardh	sarcosine dehydrogenase	1.91	0.0323	0.428	Cytoplasm	enzyme
Lrrc8b	leucine rich repeat containing 8 VRAC subunit B	1.949	0.0308	0.461	Plasma Membrane	transporter
Aldh2	aldehyde dehydrogenase 2 family member	1.984	0.0273	0.449	Cytoplasm	enzyme
Frem2	FRAS1 related extracellular matrix 2	1.991	0.0254	0.395	Extracellular Space	other
Ppfia4	protein tyrosine phosphatase, receptor type, f polypeptide (PTPRF), interacting protein (liprin), alpha 4	2.014	0.0239	0.429	Plasma Membrane	other
Dyrk3	dual specificity tyrosine phosphorylation regulated kinase 3	2.025	0.022	0.374	Nucleus	kinase
Dock9	dedicator of cytokinesis 9	2.032	0.0213	0.37	Cytoplasm	other
Nfic	nuclear factor I C	2.034	0.0213	0.37	Nucleus	transcription regulator
Klhdc2	kelch domain containing 2	2.041	0.0213	0.41	Cytoplasm	other
Erbb2	erb-b2 receptor tyrosine kinase 2	2.099	0.0165	0.331	Plasma Membrane	kinase
Zfhx2	zinc finger homeobox 2	2.106	0.0161	0.368	Nucleus	transcription regulator
Cecr2	CECR2 histone acetyl-lysine reader	2.115	0.0157	0.364	Nucleus	other
Tfeb	transcription factor EB	2.129	0.0149	0.361	Nucleus	transcription regulator
Tyro3	TYRO3 protein tyrosine kinase	2.138	0.0139	0.308	Plasma Membrane	kinase
Arhgef25	Rho guanine nucleotide exchange factor 25	2.171	0.0123	0.296	Cytoplasm	other
Smurf1	SMAD specific E3 ubiquitin protein ligase 1	2.198	0.0113	0.324	Cytoplasm	enzyme
Jmjd1c	jumonji domain containing 1C	2.206	0.0104	0.273	Nucleus	enzyme
Otub2	OTU deubiquitinase, ubiquitin aldehyde binding 2	2.212	0.0101	0.272	Nucleus	enzyme
Slc9a3r2	SLC9A3 regulator 2	2.212	0.0101	0.272	Plasma Membrane	transporter
Mcc	MCC regulator of WNT signaling pathway	2.254	0.00818	0.256	Cytoplasm	other
Nup210	nucleoporin 210	2.26	0.00823	0.283	Nucleus	transporter
Ephb3	EPH receptor B3	2.309	0.006	0.217	Plasma Membrane	kinase
Rhod	ras homolog family member D	2.326	0.00518	0.211	Cytoplasm	enzyme
Chst14	carbohydrate sulfotransferase 14	2.339	0.00544	0.248	Cytoplasm	enzyme
Sema3f	semaphorin 3F	2.37	0.00412	0.191	Extracellular Space	other
Pou6f1	POU class 6 homeobox 1	2.548	0.00188	0.2	Nucleus	transcription regulator
Cd24a	CD24a antigen	2.672	0.000966	0.176	Plasma Membrane	other
Hspg2	heparan sulfate proteoglycan 2	2.684	0.000966	0.176	Extracellular Space	enzyme
Rab11fip1	RAB11 family interacting protein 1	2.748	0.000712	0.102	Cytoplasm	other
Pax2	paired box 2	3.552	0	0	Nucleus	transcription regulator

### Sheet: NPC-specific gene list #1
NPC-specific gene list #1 (972 genes)
Esr1
Six2
Cdhr1
Rbfox1
Crym
CJ186046Rik
Eya1
AU015791
Gm29418
Cftr
Kif26b
Nell1
Plcd3
Myh10
Amph
Xylt1
Amigo1
Bcl2
Bbx
Sypl2
Tmtc4
Hs3st6
Cdh3
9230105E05Rik
Trim63
Zfp516
Cdh4
Fbn2
Ank1
Ezh1
Ankrd6
Oaf
2310022B05Rik
Sobp
Lpar1
Proser2
Atp10a
Pcsk2
Csrp2
Flnb
Rem1
9030612E09Rik
2610028E06Rik
Btbd11
Colq
Arhgef40
Ermap
Rhd
Elavl4
Crb2
Sall1
9330154J02Rik
Tpbg
Rab31
Cd276
Aplf
Uncx
Mcc
Arhgef19
Gli2
Msrb2
Smurf1
Tyro3
Trio
Adgrb2
Prrg2
Gm14163
Syde1
Parp4
Cutal
Gldc
Prtg
Phf19
Ciita
Rsph3a
4930500L23Rik
Il17rd
Fam160a1
Sgms2
Car4
Lbx2
Ppef2
M5C1000I18Rik
Mapk12
Fgf1
Osr1
Bmp1
Has2
Fbln2
9230112J17Rik
Gdnf
Gm20485
P3h3
Maged2
Pax8
Gm567
Loxl3
Cpa5
Flna
Crlf1
Stk32a
Arhgef17
Adam2
Cenpw
Nbl1
Garnl3
Ulk3
Fam189b
Atp2a1
Myorg
Nebl
1110032F04Rik
Wnt8b
Robo2
Add1
Rxra
Evi5l
Hesx1
Large1
Ormdl2
Klhdc8a
Fzd1
Dync2h1
Pkig
Misp3
Eva1b
Rasef
C2cd4a
Pla2g7
Cited2
Hoxb5os
Sgcg
Peli2
Rps6ka3
Col13a1
Anks1
Col9a3
Thsd4
Lmx1a
Mterf4
St6gal1
Mmp14
Inpp5a
Jmjd1c
Kirrel
Prg2
Atl2
Defb36
Fgf8
Spon2
Igsf3
Prickle1
Cep152
Cyp4f16
Chst14
Dact1
Prrt4
Evc
Hoxa10
Rhod
Rdh14
Fgf10
Cyb5r4
Phyhip
Ngfr
Ston1
Tmem119
Fndc4
Gm12829
Gm266
Krt1
Phf24
Itga8
C2cd4b
Nbas
Snx33
Meox2
Frmd4a
Paics
Cnn2
Prokr1
Nfic
Wdr86
Lrfn2
AI593442
Adamtsl4
Fgfr4
Vps13d
Dock5
Tpm1
Gpx7
Defb19
Ccdc102a
Syne3
Gnb3
Adra1a
Srgap3
Col5a1
Fbxl16
Rasl12
Adk
Actn1
Cacna2d1
Emp2
Daam2
Smtn
Dio3os
Pdgfc
Lmx1b
Gm5082
Klhdc2
Mlxipl
Cxcl13
Ntn3
Boc
Hoxa9
Gas1
H2-M5
Kctd15
Myo16
Nt5c3b
Asap3
Wt1
Zmym3
Mphosph9
Sipa1l3
Gm44812
Rusc1
E030013I19Rik
Myo10
Slc8a3
Map4
Msl3l2
Tbp
Grin2d
Batf3
Lasp1
Ube2l6
Ptpn9
Tmem145
C130021I20Rik
Sat2
Camkk1
Cspg4
Klf1
Ttll9
Capn6
Fmnl3
Ankrd10
Chst5
Lcat
Unc93a2
Ap2b1
Tbc1d9b
B4galt2
Ust
A4galt
Dio3
9930014A18Rik
Slc17a7
Bcl9l
Fam214b
Engase
Sphk1
Micos10
Lrfn3
Pawr
Prr5l
Sh3pxd2a
Col16a1
Cela1
Spock2
Rubie
Scn8a
Arrdc4
Gtf2h2
Hk1os
Tbkbp1
Galnt16
Col9a2
Agrn
Nudt17
Pcsk4
Rarg
Wnt6
Glt28d2
Dnajb2
Cntrl
Tpm2
Rgl1
Gm49659
Gm7160
S1pr3
Slc45a3
Rabgef1
Galnt14
Kcp
Copz2
Pou6f1
Scarf2
D830039M14Rik
Sipa1l2
Lmo4
Creb3l1
Vtn
Shisal1
Gas2
Stx1a
Rsph1
Ppp1r36
St8sia1
Ifitm1
Gpx8
Ubxn10
Camta1
Tmem44
Stard13
Tnks1bp1
Gm41192
Gm49544
Rtn4r
Rem2
Rai2
Mkrn2os
Zadh2
Tgfb3
Oprl1
Zdhhc13
Tamalin
Cisd3
Fbn1
9630002D21Rik
Inpp4a
Shisa2
Uqcrfs1
Arap1
Alas2
Trim10
Gm49405
Ranbp9
Cacna1g
Pygm
Tmem37
Myh7b
Gm17641
Fam43b
Kcnq4
Nkx3-1
Tdrkh
Rspo1
Cdc42ep4
Ankrd34b
Rnf149
Cthrc1
Mrpl23-ps1
Lrrc46
Gm40578
Ltbp3
Tmem26
St6galnac2
Syt5
Mcu
Gm11770
Slc39a3
Scube1
Ephb4
Gata6
D630003M21Rik
Tshz1
Thra
Zfp503
Barx2
Islr2
Cacul1
Slc12a4
Glt8d2
Npr2
Chrnd
D030056L22Rik
Atp10d
Mapk13
Lamp5
Irs1
Gm16201
Sowahb
Mras
Gpd2
Rac3
Defb25
Baz1a
Acsl3
Sardh
Matn2
Cd24a
Cd248
Dipk1b
Utrn
Eya4
Fxyd6
Anxa6
H2-T22
Dcbld1
Enox1
Samd5
Vstm5
Coro2b
St8sia2
Fryl
Psph
Lama1
Syt6
Shkbp1
Radil
Mta3
Ssh1
Pcsk5
Fbln1
Slf2
Abhd17b
Lrp1
Tln1
Atoh8
Rps6kl1
Tns3
Zbtb20
Oxnad1
Mtus2
Ttc21b
Gosr2
Plekhm2
Olfm4
Spaca9
Mmp2
Fras1
Armcx6
Rps23rg1
Myo18a
Pofut2
Wdr77
Gm50163
Dlg2
Kcnn3
Tbl1xr1
Emilin2
Gdf5
Gm45234
Vcan
Gm2007
Gm11007
Htr3a
Mapk15
Kit
Tom1l1
Wfikkn2
Gm46658
Tmem238
0610040F04Rik
Arhgap28
Gm37073
Ppfia4
Tgfb2
Ilk
Sulf1
Hc
Tead3
Trim37
Asic2
Ret
Camk2n1
Otub2
Thbs3
Gstm7
Pigw
Zfp469
Adamts9
Mfhas1
Tekt5
Dpysl3
Rab33a
Abi2
Gata2
Prkar2b
Calhm2
Pdgfrb
St3gal6
Ano6
Espn
Gm17922
Gm10779
Chrna6
Tbx2
Sp7
Wif1
Cpne5
Lgr6
Trip6
Ajap1
Gm43539
Fat3
Marveld1
Icam4
Trmt61b
Sgpp2
Rad21
Pdzrn3
Myo7b
Emp3
Gm35208
Gm15832
Loxl1
Cerk
Bnc2
Tnnt2
Zbtb42
Efr3b
Dzip1l
Igfbp2
Mgat4a
Bmi1
Emilin1
Hemgn
Oxtr
Npc1l1
Slc18b1
Dennd11
Gm4374
Plekhh2
Gm28875
Col6a1
Prickle2
Galnt15
Wscd2
Fkbp10
Sox8
B4galt4
Rasgrf2
Adcy6
Mcoln2
Acp5
3425401B19Rik
Actn3
Shroom3
Cenpp
Gm45889
Frmd6
G430095P16Rik
H2az1
Lrrc3
Mboat1
Lrp8os3
Foxs1
Adcy2
Swap70
Akap12
Scn2b
Naaa
Dqx1
Fat4
Taf4
Clrn1
Rusc2
Acy3
Eef1e1
Snapc1l
Serinc2
Has2os
Hoxb2
Leprotl1
Alg13
Drp2
5033430I15Rik
Col25a1
Enc1
Dip2a
Gpbar1
Prmt8
Gm29331
Tle4
Nrsn2
Mybpc1
Adcy5
Fstl1
Phactr2
Tshz3
Dkk3
Pkhd1l1
Ppbp
Stard10
Rarres2
Psmd5
Ptx3
Tmem150a
5730409E04Rik
Matn1
Traf1
Srsf12
Gm34256
Dtnb
Zranb3
Hdac8
Slc25a21
Tafa5
Gask1b
Gbf1
Arhgef25
Camkk2
Gm12454
Gm15032
Gata5
Synpo
Nek6
Ppm1e
Elmod3
Klf12
Riok2
Rfx3
Mmp17
Pcsk1n
Odad4
Zxda
Mrps36
Cmtr2
Hey1
Gm6741
Twist2
Rara
Rnaseh2a
Cpeb1
Sh3d21
Ccdc163
Arhgef16
Sdk2
Sox10
Lrrk1
Ccdc9b
9930012K11Rik
Ptgr1
Ppp1r13b
Fzd8
Bbs5
Hoxa11
Kcnv2
Ybx3
Bag4
Tgfb1i1
Frem1
Pcyox1
Gm20755
Pla2g3
Scube2
Erbb2
Cep97
Adam32
Ankrd28
Zswim6
Svep1
Gm10829
Col27a1
Hoxa11os
Lgals1
Vat1l
Epb41l1
Gdpd5
Pgm5
Wdr66
Papln
Mir17hg
Gm17081
Hspg2
Farp1
Ccdc6
Zcchc24
Zcchc2
Ripply2
Shisa4
Rhox5
Rpl19-ps3
Pxdn
Fxyd1
Gm13648
Casp2
Hspe1
Gm50107
Kremen2
Cacna2d2
Gdf10
C1qtnf1
Tlr5
Srsf7
Kcnk5
Plcb3
St14
Gm5844
Dlgap3
Wdr1
Tshz2
Nagk
Arhgef1
Mxra7
Maged1
Clip2
Megf9
Dnm1
Mgat3
Gm21839
Islr
Sinhcaf
Ccdc69
Tcf15
Tubb2a
Ccdc24
Kdf1
Proca1
Rgl3
Cyp2s1
Gnb4
1600027J07Rik
Hbb-bh1
Smco4
Rhebl1
Srsf3
Gm12408
Zcchc12
Galnt7
Mapkbp1
Adam10
B3gntl1
Cacnb4
Mplkip
Gm36283
Usb1
Gm5457
Tspan11
Notch3
Pnpt1
Casr
Zp2
Mapre2
AI182371
Sstr3
Atp2a2
Plbd2
Gsdmd
Rps6ka2
H2-Ab1
Col6a2
Egfr
5930403N24Rik
Gm14133
Rragd
Kifc3
Rtkn
Mfsd2a
Myoz1
Dnaaf9
Nrcam
Stard9
Cd79a
Lingo1
Cdc42ep5
Gm26648
Wnt2
Sgcd
Fam189a2
Crat
Gm29100
Lrrc4b
1110002L01Rik
Wnt5b
Kif1c
Slc9a3r2
C130012C08Rik
Krt9
Tec
Chst2
Capns1
Carmil1
Ube2cbp
Epha1
Susd1
Tmem198b
En2
Tcap
Socs1
Plcd1
Nav1
Matn4
Ppat
Sirt5
Olfml2b
Piezo2
Ube2e1
Fam20a
Gm26944
Celf4
Hebp2
Ephx2
Bbs1
Snhg1
Pcna
Npm3
Gm37819
Ktn1
Gm38414
Plxnb2
S100pbp
Ralgapa2
Pcnx2
4932441J04Rik
Cuedc1
Pepd
Mageb3
Fam117a
4933434E20Rik
Cacna1b
H2-Aa
Sfrp1
Phldb3
Lrp2
Col12a1
Cd99l2
Mettl25
Wnt9a
Zpld2
Spag11b
Col6a3
Kcne4
9530077C05Rik
Tnk1
Gm11769
Lima1
Foxj2
Fez1
Foxf2
Rhbdf2
Trim2
Rab3il1
Epcam
Celf1
Ecm1
Tns1
Ccdc157
Efna3
Ss18l1
Spock1
Fndc5
Frk
Arg2
Col6a4
Cyp11a1
Bcl2l11
Epb41l2
Mical3
Snap91
Ccdc42
Fahd1
Ctps2
Tmem170b
Aire
9330102E08Rik
Xk
Rxrg
Dtl
Cxcl12
Rspo3
Calcrl
Aldh1a3
Hba-x
Ebf3
Cntd1
Gpx6
Fsd1l
Snhg4
Gm4544
Grap2
Hoxd3os1
Tmcc2
Cphx1
F2rl1
Gm38563
Ramp3
Rnmt
Gsg1l
Zmat4
Angptl4
Slc26a9
Rbpms
Rassf10
Arhgap8
Msi1
1110059E24Rik
Cfap44
Hs3st3b1
Tecta
Gm50265
Hes6
Gpsm1
Msi2
Chgb
Lad1
Gm29246
Faxc
Pear1
Adam19
Gstcd
Rassf8
Emx2
BC048644
Stmn2
Fcho1
Hic1
Cobll1
Itgb7
Extl3
Gpr180
Ephb3
Cmtm4
Zfp113
Fxyd7
Kank1
Podn
Rcsd1
Nkain2
Mtarc2
Cavin4
Nlgn3
E2f3
Gm9083
Mgat1
Slc2a9
Cdc42ep1
Cyrib
Gsc
Fgfr3
Marchf2
Lix1
Aldh2
4933412E12Rik
Wars2
Rab11fip1
Pknox2
Nkd1
Adcy3
Gm38070
Rps6ka4
Hpca
Zfas1
Ankrd55
Pdlim7
Trmt9b
Ttc39a
Tex30
Begain
Mocs1
Npr3
Prorsd1
Rpp25
Aldh1a7
Polr2k
1110046J04Rik
Mpo
Castor1
3930402G23Rik
Ccdc92b
Inhbb
Slc37a1
Gm2810
E330013P04Rik
Gm5566
Rps12
Gm37444
Get1

### Sheet: NPC-specific gene list #2
NPC-specific gene list #2 (412 genes)
Six3
Colq
Fgf20
Nxph1
Notum
Ocm
Trim63
Dync1i1
Uncx
Cldn9
Crym
Eya1
Fam107a
Col2a1
Pax8
C2cd4a
C130021I20Rik
Six2
Npy
Pax2
Amph
Sel1l3
Sypl2
Nell1
Rspo1
Slit1
Atp2a1
Wnt4
Lmx1b
Moxd1
Cutal
Cftr
Dusp2
Cntn3
Cdh4
Met
Padi2
Gldc
Spock2
Defb25
Ism1
Dtna
Tcf24
Espn
Tnfrsf19
Rpl37
A730017C20Rik
Rem2
Ssc4d
Cxcr4
Gfra1
Cited1
Ccdc88c
Fgf1
Hs3st6
Fam160a1
Vat1l
Shisa2
Cdkn1a
Pgf
Rbm24
Dcx
Lbx2
Tnni1
Bmp2
Ppp1r1a
Il17rd
Celsr2
Celsr1
Clec18a
Slc45a3
Fgf10
Frem2
Sema3b
Btbd11
Ndrg2
Psme2
Col11a2
Dst
Osr1
Hoxb8
Hsd11b2
Kif5c
Gyltl1b
Bmp7
Trp53i11
Ndufs5
Mybpc1
Smtnl2
Tekt1
Chn2
Actn3
Enpp2
Hoxd12
Traf1
Stxbp2
Sncaip
Fat3
Dach1
Rragb
Vcan
Clcn3
Col18a1
Kazald1
Baiap2l1
Lrrn1
Tpbg
Lsr
Tmem35
Rasef
Sobp
Has2
Wfdc2
Crispld1
Dock5
Pgm2l1
AI464131
Shroom3
Bcam
Spint2
Nup210
Efna1
Dusp5
Npnt
Tspan13
Col9a1
Sorbs2
Vps13c
Hist1h3h
AI506816
Cxadr
Fam19a2
Atp6v0e2
Zdhhc2
Slc9a3r1
Ajap1
Chd7
Myo6
Amigo1
Zcchc18
Atp1a2
Prr5l
Trim2
Fam213a
Hspa1a
Eno3
Gm266
Mapk12
Sema4d
Pdgfa
Slc12a2
Cecr2
Eya4
Enc1
Col13a1
Epha2
Xylt1
Bmf
Ctnnal1
Tom1l1
Chchd10
Frat1
Abca2
42797
Cpq
Rplp2
Fabp5
Tbc1d8
Kif26b
Rhbdf2
Pip5k1b
Rps6ka2
Ebf4
Ankrd6
Itga8
Dusp4
Ctsf
Bmper
Echdc1
Des
Lrrc8b
H2-Ab1
Mir17hg
Proser2
Hey1
Aard
Itih2
Foxp1
Hspa4l
Sco2
Plpp3
Enox1
Sdsl
Zfhx2
Lurap1l
Slc1a3
Ezr
Mical2
Khdrbs3
Gm7334
Foxd2
St3gal6
Ak1
Trim25
Aff1
Dyrk3
Macrod1
Tgfa
Hoxb5os
Ahcy
Wnk4
Ntf3
Pcdh8
Phactr1
Hoxb5
Hoxb9
Ppm1l
Syt12
Pdgfrl
Id4
Mrpl23
Trp53inp1
Cadm4
Ltbp1
Sema4g
Hspa2
Syt11
Pcbd1
Dock9
Hook1
Bex4
Cyfip2
Rem1
Pim2
Gpd2
Grina
Tsc22d1
Tfeb
2010111I01Rik
Dync2h1
Dnajc19
Creld1
Nav2
Sipa1l1
Fbxo6
Lbp
Fam19a5
Thsd4
Ormdl2
Cdo1
Igdcc3
Rdh10
Fxyd6
Sulf1
Elovl6
Eno1
Tbc1d4
Bcl2l11
Acvr2b
Hoxb4
Fryl
Rfx3
S100a1
Sema4b
Tmtc2
Robo2
Mylip
Rps6ka3
Grik4
Bcl2
Clu
Mrln
Hoxb3
Uxt
Lama5
Sdc4
Whrn
Capn6
Lfng
AA465934
Tarsl2
Acsl3
Ckb
Dubr
Xpr1
Rsph9
Pou2f1
Pik3ip1
Lnpep
Alpl
Bbc3
Zfpm1
Gm3002
Dynlt1b
Rpl14
Adam10
Mtcl1
Utp14b
Sema3f
Cux2
Itga6
Gdpd1
Samd10
Ahi1
Rps15a
Schip1
Enho
Myc
Pla2g7
Cd24a
Xist
Epb41l5
Zfp219
Megf9
Akap13
Scube3
Myrf
Pygm
Frzb
Cited2
Ezh1
Cbl
Fam132a
Tspan18
Plxdc2
Ddr1
Phf19
Phgdh
Myo10
Tox3
Slit2
Pltp
Zfp292
Jag1
Apoo
Pdgfc
Sall1
Pabpc4
Cd151
Reep2
Atp6v0c
Dtx1
Tle2
Ptprj
Rpl31
Wdfy2
Akr1b3
Slc4a7
Cap2
Doc2g
Synrg
Galk2
Adam11
Mapk8ip1
Msi1
Lrp4
Megf8
Pnpla2
Ubtd1
Kremen1
Zkscan14
Oaz1
Man1a
Sarnp
Flrt3
Frat2
Foxc1
Tubb4a
Naglu
Zfp516
BC026585
Slc48a1
Rspo3
Bahcc1
Cep152
Bex1
Negr1
Bbs1
Slc37a4
Hmcn1
Wdfy1
Zbed6
Emb
Rpl34-ps1
Adamts15
Scara3
Rhebl1
Kdm7a
Sipa1l2
Msl3l2
Sft2d2
Naaa
Fzd3
Pla2g12a
Ptpn14
Tspan15
Hist3h2ba
Btg1
Hipk2
Sort1
Emid1
Morf4l1
Dtnb
Rgs2
Fat1
Pag1
Spsb4
Ankrd24
Gprc5c
Id1
Npm3
Meox1
