## Supplementary material for "Modeling kidney development, disease, and plasticity with clonal expandable nephron progenitor cells and nephron organoids": Table S11

### Sheet: Notes
	Notes:
	1) This table shows the genes identified that are known to be involved in Wilms tumor or CAKUT development.
	2) The known Wilms tumor gene list was obtained from Treger et al., Nature Reviews Nephrology, 2019
	3) The known CAKUT gene list was obtained from van der Ven et al., JASN, 2018

### Sheet: Wilms Tumor
Known Wilms tumor genes identified	Known Wilms tumor gene list
CHD4	WT1
MLLT1	CTNNB1
WT1	AMER1
MYCN	IGF2
FGFR1	TP53
BCOR	MYCN
TP53	DROSHA
DICER1	DICER1
DGCR8	DGCR8
HDAC4	XPO5
MAX	DIS3L2
	TARBP2
	SIX1
	SIX2
	SMARCA4
	MLLT1
	BCORL1
	COL6A3
	NF1
	BCOR
	NONO
	ARID1A
	MAP3K4
	MAX
	ASXL1
	BRD7
	FGFR1
	HDAC4
	CHD4
	ACTB

### Sheet: CAKUT
Known CAKUT genes identified	Known CAKUT gene list
EXOC5	ACE
WT1	ACTA2
ITGB1	ACTG2
YAP1	AGT
FOXC1	AGTR1
SOX11	ANOS1
MYCN	BICC1
FGFR1	BMP4
NR2F2	CDC5L
ID2	CHD1L
TBX3	CHD7
TJP2	CHRM3
RARB	DACH1
LGR4	DHCR7
GDF11	DSTYK
DUSP6	ESRRG
KDR	EYA1
MDM4	FAM58A
ALDH1A2	FGF20
RSPO3	FRAS1
FGF1	FREM1
NR4A2	FREM2
POU3F3	GATA3
DSTN	GDF6
DCN	GLI3
	GPC3
	GRIP1
	HNF1B
	HPSE2
	ITGA3
	ITGA8
	JAG1
	KIF14
	LRIG2
	LRP4
	NEK8
	NOTCH2
	PAX2
	REN
	RET
	ROBO2
	SALL1
	SALL4
	SIX1
	SIX2
	SIX5
	SLIT2
	SOX17
	TBC1D1
	TBX18
	TNXB
	TRAP1
	UMOD
	UPK3A
	WNT4
	AGTR2
	ALDH1A2
	AMER1
	AQP2
	ATMIN
	BCL2
	BDKRB2
	BMP7
	BMPER
	CDH6
	CER1
	CFL1
	CRIM1
	CTNNB1
	CTNNBIP1
	CXCR4
	DACT1
	DCHS1
	DCN
	DLG1
	DLL1
	DSTN
	ECM1
	EGFR
	EMX2
	EPHA4
	EPHA7
	ETV4
	ETV5
	EXOC5
	FAT1
	FAT4
	FGF10
	FGF7
	FGF8
	FGF9
	FGFR1
	FGFR2
	FGFRL1
	FMN1
	FOXC1
	FOXC2
	FOXD1
	FSTL1
	GATA2
	GDF11
	GDNF
	GFRA1
	GLCE
	GREM1
	GRHL2
	HOXA11
	HOXD11
	HS2ST1
	ILK
	ISL1
	ITGB1
	KIF26B
	KIF3A
	KISS1R
	LAMA5
	LAMC1
	LGR4
	LHX1
	LZTS2
	MMP9
	MYCN
	NFIA
	NPNT
	NR2F2
	OSR1
	PARVA
	PAX8
	PBX1
	POU3F3
	PPP3R1
	PTCH1
	PTGS2
	RARA
	RARB
	RBPJ
	RERE
	ROBO1
	SEMA3A
	SHH
	SMAD4
	SOX11
	SOX12
	SOX4
	SOX8
	SOX9
	SPRY1
	TCF21
	TFCP2L1
	TGFB2
	TGFBR3
	TRPS1
	TSHZ3
	WNT11
	WNT5A
	WNT7B
	WNT9B
	WT1
	YAP1
	ALCAM
	ALX1
	AMOT
	AMOTL1
	AMOTL2
	ATF2
	BCL2L11
	CD151
	CDKN1C
	CITED1
	CRLF1
	DCHS2
	DKK1
	ELF5
	ESRP1
	ESRP2
	FJX1
	FRS2
	FRY
	FZD3
	FZD4
	FZD7
	FZD8
	GLI1
	GNB3
	GPC1
	HAS3
	HCN3
	HGF
	HOXB5
	HOXB6
	HOXC11
	HOXD10
	HOXD3
	HOXD8
	HOXD9
	IRX3
	KDR
	KEAP1
	KIT
	LATS1
	LLGL1
	MAGED1
	MDM2
	MDM4
	MECOM
	MEOX2
	MET
	MMP13
	NCAM1
	NF2
	NKX2‐1
	NR2F1
	NR4A2
	OSR2
	PAXIP1
	Pik3c3
	PLAC8
	PPM1B
	PRKX
	PTPN11
	RARG
	RSPO3
	RXRA
	SCRIB
	SH2B1
	SHOX2
	SIM1
	SMO
	SNAI1
	SOST
	SPRY2
	SULF1
	SULF2
	TAZ
	TBX1
	TBX3
	TIMP1
	TJP2
	USF2
	VEGFA
	VSNL1
	WNT5B
	ZEB2
	ADAMTS1
	AHR
	BMP5
	BMPR1A
	BMPR1B
	BMPR2
	HOXD13
	ID2
	KLF5
	MYOCD
	SCARB2
	ACTN3
	ADCY8
	Aip
	ASIC4
	C1QTNF3
	CALCR
	CEBPA
	CHST9
	CRYM
	DEAF1
	DES
	DUSP6
	EGR1
	ENC1
	FGF14
	FGF16
	FGF18
	FST
	GAS1
	GBX2
	GPR173
	GPX6
	HIC1
	HOXA3
	HOXB1
	HOXB3
	HS3ST6
	IRX1
	IRX2
	KRT23
	LRFN2
	MATN4
	Mybph
	NRXN3
	NTN1
	PDE3B
	PHF19
	PPP1R1B
	PTGIR
	RAI2
	RCSD1
	REM1
	RORA
	RSPO1
	SLC16A6
	SLC6A18
	SNAP91
	SPACA4
	SPOCK2
	STMN4
	SYPL2
	TGM5
	TNNT2
	TRAF1
	UNCX
	WNT8B
	ZNF106
	ALDH1A3
	BMP2
	BMP6
	FAT3
	FGF1
	FGF2
	GRIP2
	HNF1A
	HNF4A
	HPSE
	HS6ST1
	SIX4
	TBX2
	UPK1A
	UPK1B
	UPK2
	UPK3B
	WNT2B
	WNT6
